# Mechanical stress through growth on stiffer substrates impacts animal health and longevity in *C. elegans*

**DOI:** 10.1101/2024.04.11.589121

**Authors:** Maria Oorloff, Adam Hruby, Maxim Averbukh, Athena Alcala, Naibedya Dutta, Toni Castro Torres, Darius Moaddeli, Matthew Vega, Juri Kim, Andrew Bong, Aeowynn J. Coakley, Daniel Hicks, Jing Wang, Tiffany Wang, Sally Hoang, Kevin M. Tharp, Gilberto Garcia, Ryo Higuchi-Sanabria

## Abstract

Mechanical stress is a measure of internal resistance exhibited by a body or material when external forces, such as compression, tension, bending, etc. are applied. The study of mechanical stress on health and aging is a continuously growing field, as major changes to the extracellular matrix and cell-to-cell adhesions can result in dramatic changes to tissue stiffness during aging and diseased conditions. For example, during normal aging, many tissues including the ovaries, skin, blood vessels, and heart exhibit increased stiffness, which can result in a significant reduction in function of that organ. As such, numerous model systems have recently emerged to study the impact of mechanical and physical stress on cell and tissue health, including cell-culture conditions with matrigels and other surfaces that alter substrate stiffness and ex vivo tissue models that can apply stress directly to organs like muscle or tendons. Here, we sought to develop a novel method in an in vivo, model organism setting to study the impact of mechanical stress on aging, by increasing substrate stiffness in solid agar medium of *C. elegans*. To our surprise, we found shockingly limited impact of growth of *C. elegans* on stiffer substrates, including limited effects on cellular health, gene expression, organismal health, stress resilience, and longevity. Overall, our studies reveal that altering substrate stiffness of growth medium for *C. elegans* have only mild impact on animal health and longevity; however, these impacts were not nominal and open up important considerations for *C. elegans* biologists in standardizing agar medium choice for experimental assays.
