## Supplemental Table 2 for "Mechanical stress through growth on stiffer substrates impacts animal health and longevity in *C. elegans*"

### Sheet: Sheet1
Supplementary Table 2: Statiscal analysis of lifespan
Corresponding Figure	Strain, Treatment	Median Lifespan [days]	#Death/ #Total	% change in median lifespan	P-value vs N2 Log-rank (Mantel-Cox)
Figure 1A	N2, 2%, ev	22	107/120	--	--
	N2, 4%, ev	26	101/120	18.2	0.0031
Figure 4D	N2, 2%, ev	17	118/120	--	--
	N2, 4%, ev	19	116/120	11.7	0.0204
	N2, 2% NGM, 10% act-1 RNAi	13	103/120	-23.5	<0.0001
	N2, 4% NGM,10% act-1 RNAi	11	113/120	-35.3	<0.0001
Additional replicates
	N2, 2% NGM, ev	18	112/120	--	--
	N2, 4% NGM, ev	20	106/120	11.11	0.0012
	N2, 2% NGM, 10% act-1 RNAi	12	103/120	-33.33	<0.0001
	N2, 4% NGM,10% act-1 RNAi	11	113/120	-38.89	<0.0001
	N2, 2% NGM, ev	22	95/120	--	--
	N2, 4% NGM, ev	26	94/120	18.18	<0.0001
	N2, 2% NGM, 10% act-1 RNAi	16	92/120	-27.27	<0.0001
	N2, 4% NGM,10% act-1 RNAi	14	95/120	-36.36	<0.0001
Fig. S2A	N2, 2% NGM, 25 µg/mL tunicamycin, ev	17	117/120	--	--
	N2, 4% NGM, 25 µg/mL tunicamycin, ev	18	120/120	5.9	<0.0001
	N2, 2% NGM, 25 µg/mL tunicamycin, xbp-1 RNAi	15	120/120	-11.76	<0.0001
	N2, 4% NGM, 25 µg/mL tunicamycin, xbp-1 RNAi	13	120/120	-23.53	<0.0001
Additional replicates
	N2, 2% NGM, 25 µg/mL tunicamycin, ev	18	100/100	--	--
	N2, 4% NGM, 25 µg/mL tunicamycin, ev	19	100/100	5.56	0.0008
	N2, 2% NGM, 25 µg/mL tunicamycin, xbp-1 RNAi	14	99/100	-22.2	<0.0001
	N2, 4% NGM, 25 µg/mL tunicamycin, xbp-1 RNAi	15	98/100	-11.1	<0.0001
	N2, 2% NGM, 25 µg/mL tunicamycin, xbp-1 RNAi	20	100/100	--	--
	N2, 4% NGM, 25 µg/mL tunicamycin, xbp-1 RNAi	18	100/100	-10	0.0383
	N2, 2% NGM, 25 µg/mL tunicamycin, ev	18	100/100	--	--
	N2, 4% NGM, 25 µg/mL tunicamycin, ev	22	100/100	22.2	<0.0001
	N2, 2% NGM, 25 µg/mL tunicamycin, ev	18	100/100	--	--
	N2, 4% NGM, 25 µg/mL tunicamycin, ev	22	98/100	22.2	0.0001
Figure S2B	N2, 2% NGM, 2.5 mM PQ, ev	17	100/100	--	--
	N2, 4% NGM, 2.5 mM PQ, ev	16	96/100	-5.9	0.681
Additional replicates
	N2, 2% NGM, 2.5 mM PQ, ev	23	94/100	--	--
	N2, 4% NGM, 2.5 mM PQ, ev	19	99/100	-17.4	0.0278
	N2, 2% NGM, 2.5 mM PQ, ev	20	94/100	--	--
	N2, 4% NGM, 2.5 mM PQ, ev	19	99/100	-5	0.0007
Thermotolerance		Hours
S2C	N2, 2% NGM, ev, 34°C	9	89/100	--	--
	N2, 4% NGM, ev, 34°C	11	89/100	22.2	<0.0001
Additional Replicates
	N2, 2% NGM, ev, 34°C	9	95/100	--	--
	N2, 4% NGM, ev, 34°C	9	94/100	0	<0.0001
	N2, 2% NGM, ev, 34°C	9	88/100	--	--
	N2, 4% NGM, ev, 34°C	9	84/100	0	0.001
